# Single cell assessment of human stem cell derived mesolimbic models and their responses to substances of abuse

**DOI:** 10.1101/2023.05.12.540534

**Authors:** Thomas P. Rudibaugh, Ryan W. Tam, R. Chris Estridge, Albert J. Keung

## Abstract

The mesolimbic pathway connects ventral tegmental area dopaminergic neurons and striatal medium spiny neurons, playing a critical role in reward and stress behaviors. Exposure to substances of abuse during development and adulthood has been linked to adverse outcomes and molecular changes. The rise of human cell repositories and whole genome sequences enables human functional genomics ‘in a dish’, offering insights into human-specific responses to substances of abuse. Characterizations of *in vitro* models are necessary to ensure appropriate experimental designs and accurate interpretation of results. This study provides a comprehensive characterization of these models and their responses to substances of abuse, introducing new culture conditions for generating medium spiny neurons and dopaminergic neurons from human pluripotent stem cells. Single cell analysis reveals cell type-specific transcriptomic responses to dopamine, cocaine, and morphine, including compound and cell type-specific transcriptomic signatures related to neuroinflammation and alterations in signaling pathways. These findings offer a resource for future genomics studies leveraging human stem cell-derived models.

**Teaser:** Generation and characterization of a novel mesolimbic pathway model and its response to acute dopamine, morphine, and cocaine.
