## Supplemental Excel 2 for "Single cell assessment of human stem cell derived mesolimbic models and their responses to substances of abuse"

### Sheet: Dose Condition Overlap
Gene lists for Figure 3C
	Bagley Dopamine	Bagley Morphine	Bagley-Rudibaugh2 Cocaine	Bagley-Rudibaugh2 Morphine
	GABA Glia Gluta Inter Progen	GABA Glia Gluta Inter Progen	GABA Glia Gluta Inter Progen	GABA Glia Inter Progen
	ENSG00000278996	PTMA	7SK	LRP1B
	ENSG00000280441	RNU4-2	GABA Gluta Progen	Glia Gluta Inter Progen
	GABA Glia Gluta Inter	NUCKS1	RMST	7SK
	MT-RNR1	BAHCC1	GABA Gluta	GABA Glia Gluta
	GABA Glia Inter Progen	DCHS1	TENM2	PTMA
	DOT1L	LENG8	GRIA4	GABA Inter Progen
	Glia Gluta Inter Progen	BRSK2	PLEKHA6	NCKAP5
	MT-CO1	GABA Gluta Inter Progen	GABA Progen	GABA Glia Inter
	LENG8	PLXNA3	CADM2	TMEM132B
	GABA Gluta Inter	GABA Glia Gluta Inter	ENSG00000278996	GABA Inter
	CELF3	CELF3	NAV2	MARCKS
	Glia Gluta Progen	Glia Gluta Inter Progen	GABA Glia	AFF2
	EEF1A1	CACNA1H	MT-CO3	LRRTM4
	CALM1	PKD1	Gluta Progen	CSMD1
	Gluta Inter	FASN	ERBB4	NRG3
	FBRSL1	ZMIZ1	GRID2	GABA Glia
	Glia Gluta	ZMIZ2	Inter Progen	ZNF536
	PTMA	7SK	CNTN4	Gluta Inter
	Inter Progen	ENSG00000280441	Glia Progen	SNRNP70
	KMT2D	ENSG00000278996	SAMD4A	SOX11
	Glia Progen	MALAT1	CALD1	STMN1
	NUCKS1	GSE1		Inter Progen
	EGR1	ARHGAP33		GPM6A
	TMSB4X	DOT1L		PDE1A
		GABA Gluta Inter		Glia Inter
		CELSR3		NRXN1
		KCNQ2		TMTC2
		GABA Gluta Progen
		ENSG00000236449
		GABA Glia Progen
		SOX1-OT
		Gluta Inter Progen
		CELSR2
		TUBB3
		DISP3
		Glia Gluta Inter
		ADGRB2
		SOX4
		B3GAT1
		AGRN
		CIC
		ENSG00000183889
		TTYH3
		FLNA
		FBRSL1
		GPC1
		PLXNB2
		NLGN2
		Glia Inter Progen
		ANKDD1A
		MT-ND6
		PRRC2A
		GABA Inter
		MAGED4
		ZFHX3
		GABA Progen
		UBE2E2
		GABA Glia
		CACNA2D1
		Gluta Inter
		L1CAM
		RBFOX3
		MAPK8IP3
		FBN3
		NCOR2
		LINGO1
		KIF21B
		SEZ6
		APC2
		ADGRB1
		Inter Progen
		PTPRS
		RAI1
		MT-ND4
		MT-ND5
		Glia Inter
		ANKRD12
		ENSG00000230333
		Glia Progen
		GLI2
		CDK6
		PTPRN2
		NRXN3
		RGMA
		PDE4D
		NTN1
		CALM1
		NOTCH1
		RNU4-1
		EGR1

### Sheet: Cell Type Overlap
Gene lists for Figure S3B
	GABAergic Neurons	Glutamatergic Neurons	Interneurons	Progenitors	Radial Glia
	Bagley Dopamine Bagley Morphine	Bagley-Rudibaugh2 Morphine Bagley Dopamine Bagley Morphine	Bagley-Rudibaugh2 Morphine Bagley Dopamine Bagley Morphine	Bagley-Rudibaugh2 Cocaine Bagley Dopamine Bagley Morphine	Bagley-Rudibaugh2 Morphine Bagley Dopamine Bagley Morphine
	CELSR3	PTMA	ENSG00000278996	ENSG00000278996	PTMA
	MAGED4	Bagley-Rudibaugh2 Morphine Bagley-Rudibaugh2 Cocaine Bagley Morphine	Bagley-Rudibaugh2 Morphine Bagley-Rudibaugh2 Cocaine Bagley Morphine	Bagley-Rudibaugh2 Morphine Bagley-Rudibaugh2 Cocaine Bagley Morphine	Bagley-Rudibaugh2 Morphine Bagley-Rudibaugh2 Cocaine Bagley Morphine
	DCHS1	7SK	7SK	7SK	SAMD4A
	CELF3	Bagley Dopamine Bagley Morphine	Bagley Dopamine Bagley Morphine	Bagley Dopamine Bagley Morphine	7SK
	Bagley-Rudibaugh2 Cocaine Bagley Dopamine	FBRSL1	KMT2D	NUCKS1	Bagley Dopamine Bagley Morphine
	ENSG00000278996	FOXP4	CACNA1H	ENSG00000280441	LAMA5
	Bagley-Rudibaugh2 Cocaine Bagley Morphine	ENSG00000280441	SHANK1	ENSG00000236449	ENSG00000280441
	RNU4-2	LENG8	ENSG00000280441	LENG8	LENG8
	Bagley-Rudibaugh2 Morphine Bagley Morphine	ENSG00000278996	LENG8	RPL6	DOT1L
	PTMA	DISP3	CELF3	CALM1	ENSG00000278996
	Bagley-Rudibaugh2 Morphine Bagley-Rudibaugh2 Cocaine	BRSK2	FBRSL1	DOT1L	NUCKS1
	TENM2	SOX4	DOT1L	EGR1	EGR1
	GRIA4	CELF3	Bagley-Rudibaugh2 Morphine Bagley Morphine	EEF1A1	CALM1
	7SK	Bagley-Rudibaugh2 Morphine Bagley Dopamine	L1CAM	Bagley-Rudibaugh2 Cocaine Bagley Morphine	FASN
	CADM2	EEF1A1	SOX4	TMEM132C	Bagley-Rudibaugh2 Morphine Bagley Dopamine
	SAMD5		ENSG00000230333	VIM	PEA15
	NAV2		Bagley-Rudibaugh2 Morphine Bagley-Rudibaugh2 Cocaine	KIRREL3	Bagley-Rudibaugh2 Morphine Bagley Morphine
	RMST		FAM189A1	CHD7	DACH1
	RASGEF1B		LIN7A	MALAT1	PTPRN2
	NLGN1		CNTN4	GPM6B	Bagley-Rudibaugh2 Morphine Bagley-Rudibaugh2 Cocaine
			ADGRL3	COL11A1	SCD
			ADGRL2	RRBP1	PDZRN3
			NR2F1-AS1	NTN1	NECTIN3-AS1
			SYT4	GLIS3	FLRT2
			MGST1	NCAM1	MT-CO3
			SPOCK1	MT-ND6
				BICC1
				SLIT1
				PHACTR1
				Bagley-Rudibaugh2 Morphine Bagley Morphine
				TRPM3
				NCKAP5
				LRP1B
				EYA4
				GPM6A
				DPYSL3
				Bagley-Rudibaugh2 Morphine Bagley-Rudibaugh2 Cocaine
				THBS1
				PDE1A
